# Updated benchmarking of variant effect predictors using deep mutational scanning

**DOI:** 10.1101/2022.11.19.517196

**Authors:** Benjamin J. Livesey, Joseph A. Marsh

**Affiliations:** MRC Human Genetics Unit, Institute of Genetics and Cancer, University of Edinburgh, Edinburgh EH4 2XU, UK

## Abstract

Variant effect predictors (VEPs) provide a potential solution to the influx of variants of uncertain clinical significance produced by genome sequencing studies. However, the assessment of VEP performance is fraught with biases introduced by benchmarking against clinical observations. In this study, building on our previous work, we use independently generated measurements of protein function from deep mutational scanning (DMS) experiments for 26 human proteins to benchmark 55 different VEPs, while introducing minimum data circularity. The top VEPs are dominated by unsupervised methods including EVE, DeepSequence and ESM-1v, a new protein language model that ranked first overall. However, the strong performance of recent supervised VEPs, in particular VARITY, shows that developers are taking data circularity and bias issues seriously. We also assess the performance of DMS and unsupervised VEPs for discriminating between known pathogenic and putatively benign missense variants. Our findings are mixed, demonstrating that some DMS datasets perform exceptionally at variant classification, while others are poor. Notably, we observe a striking correlation between VEP agreement with DMS data and performance in identifying clinically relevant variants, with EVE, DeepSequence and ESM-1v performing best, further supporting the utility of DMS as an independent benchmark.
