## Supplementary material for "Updated benchmarking of variant effect predictors using deep mutational scanning": Table S2

### Sheet: Sheet1
Protein	Original assay name	Internal assay name	Used for VEP correlation?
ADRB2	condition_0	DMS_0	FALSE
ADRB2	condition_0.15	DMS_0.15	FALSE
ADRB2	condition_0.65	DMS_0.65	TRUE
ADRB2	condition_5	DMS_5	FALSE
BRCA1(a)	Y2H_score	DMS_Y2H_all	FALSE
BRCA1(a)	E3_score	DMS_E3_all	FALSE
BRCA1(a)	Y2H_score,Y2H_800_filter	DMS_Y2H_high	FALSE
BRCA1(a)	E3_score,E3_800_filter	DMS_E3_high	FALSE
BRCA1(b)	function.score.mean	DMS_b	TRUE
CALM1	screen.score	DMS	FALSE
CALM1	screen.score (flipped)	DMS_flipped	TRUE
CASP3	coef	DMS	TRUE
CASP7	coef	DMS	TRUE
CBS	score (MAVEDB ID 00000005-a-4)	DMS_refined_lowB6	TRUE
CBS	score (MAVEDB ID 00000005-a-3)	DMS_refined_highB6	FALSE
CBS	score (MAVEDB ID 00000005-a-5)	DMS_lowB6	FALSE
CBS	score (MAVEDB ID 00000005-a-6)	DMS_highB6	FALSE
CCR5	score (MAVEDB ID 00000047-b-1)	DMS_Ab2D7	TRUE
CCR5	score (MAVEDB ID 00000047-c-1)	DMS_gp120	FALSE
CCR5	score (MAVEDB ID 00000047-a-1)	DMS_expression	FALSE
CXCR4	score (MAVEDB ID 00000048-b-1)	DMS_CXCL12	FALSE
CXCR4	score (MAVEDB ID 00000048-c-1)	DMS_Ab12G5	FALSE
CXCR4	score (MAVEDB ID 00000048-a-1)	DMS_expression	TRUE
CYP2C9	score (MAVEDB ID 00000095-b-1)	DMS_abundance	FALSE
CYP2C9	score (MAVEDB ID 00000095-a-1)	DMS_activity	TRUE
GDI1	score (MAVEDB ID 00000066-a-1)	DMS	TRUE
HMGCR	score (MAVEDB ID 00000035-a-3)	DMS_atorvastatin	FALSE
HMGCR	score (MAVEDB ID 00000035-a-1)	DMS_rosuvastatin	FALSE
HMGCR	score (MAVEDB ID 00000035-a-2)	DMS_no_statin	TRUE
HRAS	Regulated_Ras	DMS_regulated	FALSE
HRAS	Attenuated_Ras	DMS_attenuated	FALSE
HRAS	Unregulated_Ras	DMS_unregulated	FALSE
HRAS	Ras-G12V	DMS_g12v	TRUE
LDLRAP1	score (MAVEDB ID 00000036-a-1)	DMS_OBFC1	TRUE
LDLRAP1	score (MAVEDB ID 00000036-a-2)	DMS_AP2B1	FALSE
MAPK1	Treatment: SCH779284	DMS_SCH	FALSE
MAPK1	Treatment: VRT-11E	DMS_VRT	FALSE
MAPK1	Treatment: Doxycycline	DMS_DOX	TRUE
MSH2	score (MAVEDB ID 00000050-a-1)	DMS	TRUE
MTHFR	score (MAVEDB ID 00000049-a-2)	DMS_25_A222V	TRUE
MTHFR	score (MAVEDB ID 00000049-a-3)	DMS_100_A222V	FALSE
MTHFR	score (MAVEDB ID 00000049-a-4)	DMS_12_WT	FALSE
MTHFR	score (MAVEDB ID 00000049-a-5)	DMS_12_A222V	FALSE
MTHFR	score (MAVEDB ID 00000049-a-6)	DMS_25_WT	FALSE
MTHFR	score (MAVEDB ID 00000049-a-7)	DMS_200_WT	FALSE
MTHFR	score (MAVEDB ID 00000049-a-8)	DMS_200_A222V	FALSE
MTHFR	score (MAVEDB ID 00000049-a-1)	DMS_100_WT	FALSE
NUDT15	score (MAVEDB ID 00000055-a-1)	DMS_abundance	FALSE
NUDT15	score (MAVEDB ID 00000055-b-1)	DMS_sensitivity	TRUE
P53(a)	A549_p53NULL_Nutlin-3_Z-score	DMS_null_Nutlin	FALSE
P53(a)	A549_p53NULL_Etoposide_Z-score	DMS_null_etoposide	FALSE
P53(a)	A549_p53WT_Nutlin-3_Z-score	DMS_WT_Nutlin	FALSE
P53(b)	RFS_H1299	DMS_b	TRUE
PDE3A	avglfc_100_nM_Trequinsin_LFC_vs_t0_V_DMSO_LFC_vs_t0	DMS_trequinsin_100	FALSE
PDE3A	100 nM DNMDP:DMSO zscore	DMS_zscore_ratio	FALSE
PDE3A	avglfc_100_nM_DNMDP_LFC_vs_t0_V_DMSO_LFC_vs_t0	DMS_DNMDP_100	TRUE
PTEN(a)	score	DMS	FALSE
PTEN(b)	Cum_score	DMS_b	FALSE
PTEN(b)	Cum_score, High_conf	DMS_highqual_b	TRUE
SNCA	score (MAVEDB ID 00000045-a-1)	DMS_MG-132	FALSE
SNCA	score (MAVEDB ID 00000045-b-1)	DMS_Geldanamycin	FALSE
SNCA	score (MAVEDB ID 00000045-c-1)	DMS_Miconazole	TRUE
SNCA	score (MAVEDB ID 00000045-d-1)	DMS_Melatonin	FALSE
SNCA	score (MAVEDB ID 00000045-e-1)	DMS_Menadione	FALSE
SNCA	score (MAVEDB ID 00000045-f-1)	DMS_Spermidine	FALSE
SNCA	score (MAVEDB ID 00000045-g-1)	DMS_Dopamine	FALSE
SNCA	score (MAVEDB ID 00000045-i-1)	DMS_Rapamycin	FALSE
SNCA	score (MAVEDB ID 00000045-j-1)	DMS_Tunicamycin	FALSE
SNCA	score (MAVEDB ID 00000045-k-1)	DMS_expression	FALSE
SNCA	score (MAVEDB ID 00000045-l-1)	DMS_BrefeldinA	FALSE
SNCA	score (MAVEDB ID 00000045-h-1)	DMS_norm	FALSE
SUMO1	screen.score	DMS	FALSE
SUMO1	screen.score (flipped)	DMS_flipped	TRUE
TPK1	screen.score	DMS	FALSE
TPK1	screen.score (flipped)	DMS_flipped	TRUE
TPMT	score	DMS	TRUE
UBE2I	screen.score	DMS	FALSE
UBE2I	screen.score (flipped)	DMS_flipped	TRUE
VKORC1	score (MAVEDB ID 00000078-a-1)	DMS_VAMP	TRUE
VKORC1	score (MAVEDB ID 00000078-b-1)	DMS_activity	FALSE
