## Supplementary material for "Updated benchmarking of variant effect predictors using deep mutational scanning": Table S3

### Sheet: Table S2
Protein	Assay 1	Assay 2	Correlation (Spearman's)	P-value
ADRB2	DMS_0	DMS_0.15	0.770925	0
ADRB2	DMS_0	DMS_0.625	0.761246	0
ADRB2	DMS_0	DMS_5	0.397169	5.02987e-293
ADRB2	DMS_0.15	DMS_0.625	0.808486	0
ADRB2	DMS_0.15	DMS_5	0.470667	0
ADRB2	DMS_0.625	DMS_5	0.526157	0
BRCA1	DMS_Y2H_all	DMS_E3_all	0.296574	8.31723e-37
BRCA1	DMS_Y2H_all	DMS_Y2H_high	1	0
BRCA1	DMS_Y2H_all	DMS_E3_high	0.28991	2.90067e-28
BRCA1	DMS_Y2H_all	DMS_b	0.356389	5.64361e-18
BRCA1	DMS_E3_all	DMS_Y2H_high	0.293041	5.74975e-29
BRCA1	DMS_E3_all	DMS_E3_high	1	0
BRCA1	DMS_E3_all	DMS_b	0.478252	1.6115e-33
BRCA1	DMS_Y2H_high	DMS_E3_high	0.3007	2.63655e-28
BRCA1	DMS_Y2H_high	DMS_b	0.402481	8.89925e-21
BRCA1	DMS_E3_high	DMS_b	0.54408	2.07712e-39
CALM1	DMS	DMS_flipped	0.828649	0
CBS	DMS_refined_highB6	DMS_refined_lowB6	0.906602	0
CBS	DMS_refined_highB6	DMS_lowB6	0.773304	0
CBS	DMS_refined_highB6	DMS_highB6	0.867746	0
CBS	DMS_refined_lowB6	DMS_lowB6	0.846924	0
CBS	DMS_refined_lowB6	DMS_highB6	0.802007	0
CBS	DMS_lowB6	DMS_highB6	0.890367	0
CCR5	DMS_expression	DMS_Ab2D7	0.559515	0
CCR5	DMS_expression	DMS_gp120	0.562351	0
CCR5	DMS_Ab2D7	DMS_gp120	0.58578	0
CXCR4	DMS_expression	DMS_CXCL12	0.387719	2.58828e-237
CXCR4	DMS_expression	DMS_Ab12G5	0.263506	5.75945e-106
CXCR4	DMS_CXCL12	DMS_Ab12G5	0.335307	2.61845e-174
CYP2C9	DMS_activity	DMS_abundance	0.748696	0
HMGCR	DMS_rosuvastatin	DMS_no_statin	0.845268	0
HMGCR	DMS_rosuvastatin	DMS_atorvastatin	0.910746	0
HMGCR	DMS_no_statin	DMS_atorvastatin	0.885543	0
HRAS	DMS_regulated	DMS_attenuated	0.394421	3.31906e-117
HRAS	DMS_regulated	DMS_unregulated	0.735132	0
HRAS	DMS_regulated	DMS_g12v	0.650909	0
HRAS	DMS_attenuated	DMS_unregulated	0.490607	1.36219e-189
HRAS	DMS_attenuated	DMS_g12v	0.328158	1.32272e-79
HRAS	DMS_unregulated	DMS_g12v	0.729339	0
LDLRAP1	DMS_OBFC1	DMS_AP2B1	0.223171	2.53931e-66
MAPK1	DMS_DOX	DMS_SCH	0.0641631	1.16182e-07
MAPK1	DMS_DOX	DMS_VRT	-0.0797677	4.34093e-11
MAPK1	DMS_SCH	DMS_VRT	0.605875	0
MTHFR	DMS_100_WT	DMS_25_A222V	0.609824	0
MTHFR	DMS_100_WT	DMS_100_A222V	0.631173	0
MTHFR	DMS_100_WT	DMS_12_WT	0.913771	0
MTHFR	DMS_100_WT	DMS_12_A222V	0.606061	0
MTHFR	DMS_100_WT	DMS_25_WT	0.930613	0
MTHFR	DMS_100_WT	DMS_200_WT	0.616828	0
MTHFR	DMS_100_WT	DMS_200_A222V	0.523822	0
MTHFR	DMS_25_A222V	DMS_100_A222V	0.933673	0
MTHFR	DMS_25_A222V	DMS_12_WT	0.660733	0
MTHFR	DMS_25_A222V	DMS_12_A222V	0.928192	0
MTHFR	DMS_25_A222V	DMS_25_WT	0.638782	0
MTHFR	DMS_25_A222V	DMS_200_WT	0.481795	0
MTHFR	DMS_25_A222V	DMS_200_A222V	0.649847	0
MTHFR	DMS_100_A222V	DMS_12_WT	0.66803	0
MTHFR	DMS_100_A222V	DMS_12_A222V	0.880173	0
MTHFR	DMS_100_A222V	DMS_25_WT	0.654228	0
MTHFR	DMS_100_A222V	DMS_200_WT	0.492592	0
MTHFR	DMS_100_A222V	DMS_200_A222V	0.655312	0
MTHFR	DMS_12_WT	DMS_12_A222V	0.661211	0
MTHFR	DMS_12_WT	DMS_25_WT	0.936224	0
MTHFR	DMS_12_WT	DMS_200_WT	0.607029	0
MTHFR	DMS_12_WT	DMS_200_A222V	0.541246	0
MTHFR	DMS_12_A222V	DMS_25_WT	0.63737	0
MTHFR	DMS_12_A222V	DMS_200_WT	0.484137	0
MTHFR	DMS_12_A222V	DMS_200_A222V	0.650662	0
MTHFR	DMS_25_WT	DMS_200_WT	0.62079	0
MTHFR	DMS_25_WT	DMS_200_A222V	0.541079	0
MTHFR	DMS_200_WT	DMS_200_A222V	0.54083	0
NUDT15	DMS_sensitivity	DMS_abundance	0.340266	5.05493e-78
P53	DMS_WT_Nutlin	DMS_null_Nutlin	0.589383	0
P53	DMS_WT_Nutlin	DMS_null_etoposide	-0.610821	0
P53	DMS_WT_Nutlin	DMS_b	0.74229	0
P53	DMS_null_Nutlin	DMS_null_etoposide	-0.777617	0
P53	DMS_null_Nutlin	DMS_b	0.596321	2.91455e-285
P53	DMS_null_etoposide	DMS_b	-0.713141	0
PDE3A	DMS_DNMDP_100	DMS_trequinsin_100	-0.0826414	1.93101e-13
PDE3A	DMS_DNMDP_100	DMS_zscore_ratio	1	0
PDE3A	DMS_trequinsin_100	DMS_zscore_ratio	-0.0826414	1.93101e-13
PTEN	DMS	DMS_b	0.328501	1.82838e-99
PTEN	DMS	DMS_highqual_b	0.350675	5.91036e-103
PTEN	DMS_b	DMS_highqual_b	1	0
SNCA	DMS_norm	DMS_MG-132	0.460693	5.23275e-117
SNCA	DMS_norm	DMS_Geldanamycin	0.45805	1.83027e-92
SNCA	DMS_norm	DMS_Miconazole	0.779143	0
SNCA	DMS_norm	DMS_Melatonin	0.906636	0
SNCA	DMS_norm	DMS_Menadione	0.450033	6.88985e-89
SNCA	DMS_norm	DMS_Spermidine	0.454316	1.06171e-113
SNCA	DMS_norm	DMS_Dopamine	0.933131	0
SNCA	DMS_norm	DMS_Rapamycin	0.676575	0
SNCA	DMS_norm	DMS_Tunicamycin	0.453297	3.459e-113
SNCA	DMS_norm	DMS_expression	0.405394	5.86283e-103
SNCA	DMS_norm	DMS_BrefeldinA	0.536093	2.90108e-193
SNCA	DMS_MG-132	DMS_Geldanamycin	0.881725	0
SNCA	DMS_MG-132	DMS_Miconazole	0.437935	2.53164e-104
SNCA	DMS_MG-132	DMS_Melatonin	0.443225	1.25139e-104
SNCA	DMS_MG-132	DMS_Menadione	0.861318	0
SNCA	DMS_MG-132	DMS_Spermidine	0.842258	0
SNCA	DMS_MG-132	DMS_Dopamine	0.458231	1.33924e-112
SNCA	DMS_MG-132	DMS_Rapamycin	0.366924	8.08896e-70
SNCA	DMS_MG-132	DMS_Tunicamycin	0.787054	0
SNCA	DMS_MG-132	DMS_expression	0.264725	7.75016e-37
SNCA	DMS_MG-132	DMS_BrefeldinA	0.358124	3.94887e-68
SNCA	DMS_Geldanamycin	DMS_Miconazole	0.43515	1.87574e-82
SNCA	DMS_Geldanamycin	DMS_Melatonin	0.444655	3.88137e-85
SNCA	DMS_Geldanamycin	DMS_Menadione	0.921703	0
SNCA	DMS_Geldanamycin	DMS_Spermidine	0.917408	0
SNCA	DMS_Geldanamycin	DMS_Dopamine	0.451598	4.43739e-88
SNCA	DMS_Geldanamycin	DMS_Rapamycin	0.361325	9.64355e-55
SNCA	DMS_Geldanamycin	DMS_Tunicamycin	0.828245	0
SNCA	DMS_Geldanamycin	DMS_expression	0.253968	2.14353e-27
SNCA	DMS_Geldanamycin	DMS_BrefeldinA	0.340937	2.1427e-49
SNCA	DMS_Miconazole	DMS_Melatonin	0.790754	0
SNCA	DMS_Miconazole	DMS_Menadione	0.444192	3.45694e-86
SNCA	DMS_Miconazole	DMS_Spermidine	0.441216	2.81267e-106
SNCA	DMS_Miconazole	DMS_Dopamine	0.803019	0
SNCA	DMS_Miconazole	DMS_Rapamycin	0.643634	1.04801e-292
SNCA	DMS_Miconazole	DMS_Tunicamycin	0.464631	3.43608e-119
SNCA	DMS_Miconazole	DMS_expression	0.430211	7.15173e-117
SNCA	DMS_Miconazole	DMS_BrefeldinA	0.48012	2.6736e-149
SNCA	DMS_Melatonin	DMS_Menadione	0.444066	7.64205e-85
SNCA	DMS_Melatonin	DMS_Spermidine	0.451313	4.00958e-109
SNCA	DMS_Melatonin	DMS_Dopamine	0.933593	0
SNCA	DMS_Melatonin	DMS_Rapamycin	0.695163	0
SNCA	DMS_Melatonin	DMS_Tunicamycin	0.450767	6.99964e-109
SNCA	DMS_Melatonin	DMS_expression	0.422158	9.55421e-109
SNCA	DMS_Melatonin	DMS_BrefeldinA	0.554131	1.76779e-201
SNCA	DMS_Menadione	DMS_Spermidine	0.90126	0
SNCA	DMS_Menadione	DMS_Dopamine	0.449169	5.41046e-87
SNCA	DMS_Menadione	DMS_Rapamycin	0.366772	1.93144e-56
SNCA	DMS_Menadione	DMS_Tunicamycin	0.837643	0
SNCA	DMS_Menadione	DMS_expression	0.280629	2.66374e-33
SNCA	DMS_Menadione	DMS_BrefeldinA	0.33839	1.29206e-48
SNCA	DMS_Spermidine	DMS_Dopamine	0.457596	1.64838e-112
SNCA	DMS_Spermidine	DMS_Rapamycin	0.354034	6.06748e-65
SNCA	DMS_Spermidine	DMS_Tunicamycin	0.77896	0
SNCA	DMS_Spermidine	DMS_expression	0.259509	1.70887e-35
SNCA	DMS_Spermidine	DMS_BrefeldinA	0.338064	1.38136e-60
SNCA	DMS_Dopamine	DMS_Rapamycin	0.709666	0
SNCA	DMS_Dopamine	DMS_Tunicamycin	0.461403	1.19768e-114
SNCA	DMS_Dopamine	DMS_expression	0.426831	2.22522e-111
SNCA	DMS_Dopamine	DMS_BrefeldinA	0.546126	1.29761e-194
SNCA	DMS_Rapamycin	DMS_Tunicamycin	0.375331	2.03462e-73
SNCA	DMS_Rapamycin	DMS_expression	0.377379	1.54199e-85
SNCA	DMS_Rapamycin	DMS_BrefeldinA	0.466108	3.19918e-135
SNCA	DMS_Tunicamycin	DMS_expression	0.301148	8.68735e-48
SNCA	DMS_Tunicamycin	DMS_BrefeldinA	0.330083	1.05167e-57
SNCA	DMS_expression	DMS_BrefeldinA	0.292958	2.18021e-52
SUMO1	DMS	DMS_flipped	0.997126	0
TPK1	DMS	DMS_flipped	0.957676	0
UBE2I	DMS	DMS_flipped	0.963049	0
VKORC1	DMS_VAMP	DMS_activity	0.250015	2.5369e-11
