## Supplementary material for "Updated benchmarking of variant effect predictors using deep mutational scanning": Table S5

### Sheet: new_rankscores_median
VEP	ADRB2	BRCA1	CALM1	CASP3	CASP7	CBS	CCR5	CXCR4	CYP2C9	GDI1	HMGCR	HRAS	LDLRAP1	MAPK1	MSH2	MTHFR	NUDT15	P53	PDE3A	PTEN	SNCA	SUMO1	TPK1	TPMT	UBE2I	VKORC1	rank score	proteins
ESM-1v	1	0.765957	1	1	0.957447	0.924528	0.882353		1	0.851064	0.64	0.641509	0.442308	0.830189	0.962963	0.754717	1	0.811321	1	0.888889	0.961538	0.923077	1	1	0.923077	0.981132	0.885683	25
EVE	0.962963	0.93617	0.942308	0.957447	1	0.924528	0.941176			1		0.943396	0.826923		0.944444	0.603774	0.941176	0.90566		0.740741	0.5		0.716981			0.943396	0.873949	18
DeepSequence	0.925926	0.595745	0.961538	0.93617	0.978723	1	0.862745	0.959184	0.893617	0.93617		0.867925	0.865385	0.90566	0.888889	0.735849	0.960784	0.981132	0.55102	0.925926	0.576923	1	0.830189	0.679245	0.903846	0.90566	0.86513	25
VARITY_R	0.518519	0.957447	0.653846	0.851064	0.87234	0.981132	0.509804	0.918367	0.957447	0.978723	1	0.660377	0.961538	1	0.962963	0.849057	0.901961	0.943396	0.897959	0.981481	1	0.865385	0.90566	0.396226	0.942308	0.792453	0.856133	26
VARITY_ER	0.444444	0.914894	0.5	0.893617	0.914894	0.962264	0.803922	0.836735	0.914894	0.893617	0.98	0.566038	0.923077	0.981132	0.888889	0.90566	0.882353	0.924528	0.77551	0.907407	0.961538	0.653846	0.603774	0.339623	0.980769	0.849057	0.81548	26
EVmutation_epistatic	0.981481	0.531915	0.980769	0.829787	0.851064	0.830189	0.705882	1	0.851064	0.87234		0.886792	0.596154	0.924528	1	0.716981	0.921569	0.603774	0.408163	1	0.5	0.365385	0.886792	0.943396	0.865385	0.943396	0.799872	25
MetaRNN	0.87037	0.978723	0.557692	0.765957	0.93617	0.735849	0.607843	0.55102	0.787234	0.723404	0.82	0.54717	0.75	0.962264	0.796296	0.792453	0.843137	0.754717	0.857143	0.814815	0.692308	0.903846	0.735849	0.867925	0.826923	0.773585	0.77895	26
EVmutation_independent	0.759259	0.787234	0.769231	0.680851	0.702128	0.490566	0.921569	0.979592	0.574468	0.914894		0.981132	0.884615	0.830189	0.777778	0.641509	0.607843	1	0.653061	0.944444	0.615385	0.942308	0.735849	0.679245	0.403846	0.981132	0.770325	25
MTBAN	0.944444	0.553191	0.903846		0.723404	0.867925	0.960784		0.893617		0.64	0.90566	0.615385	0.811321	0.240741	0.679245		0.566038		0.886792			0.90566	0.603774		0.867925	0.753875	18
ClinPred	0.888889	0.829787	0.423077	0.808511	0.617021	0.754717	0.823529	0.77551	0.659574	0.659574	0.7	0.641509	0.673077	0.849057	0.648148	0.471698	0.784314	0.622642	0.795918	0.740741	0.865385	0.75	0.735849	0.849057	0.75	0.471698	0.714972	26
REVEL	0.648148	0.87234	0.307692	0.87234	0.893617	0.698113	0.627451	0.714286	0.510638	0.531915	0.42	0.528302	0.826923	0.716981	0.851852	0.867925	0.862745	0.698113	0.571429	0.759259	0.884615	0.961538	0.584906	0.886792	0.788462	0.603774	0.71116	26
SuSPect	0.814815	0.702128	0.269231	0.319149	0.680851	0.528302	0.705882	0.816327	0.787234	0.723404	0.78	0.698113	0.903846	0.943396	0.796296	0.320755	0.764706	0.830189	0.979592	0.777778	0.807692	0.711538	0.283019	0.830189	0.557692	0.792453	0.697099	26
MutationAssessor	0.555556	0.489362		0.914894	0.531915	0.320755	0.960784	0.795918	0.978723	0.765957	0.82	1	0.615385	0.377358	0.703704	0.660377	0.666667	0.584906	0.755102	0.833333	0.615385	0.711538	0.679245	0.471698	0.807692	0.603774	0.688801	25
DEOGEN2	0.907407	0.553191	0.576923	0.787234	0.765957	0.735849	0.72549	0.938776	0.723404	0.680851	0.04	0.962264	0.326923	0.320755	0.611111	0.924528	0.686275	0.792453	0.918367	0.907407	0.730769	0.519231	0.396226	0.867925	0.634615	0.830189	0.687082	26
SNPs&GO	0.722222		0.711538			0.339623	0.607843	0.857143		0.468085	0.9	0.622642	0.730769	0.754717	0.944444	0.471698	0.294118	0.415094	0.816327	0.703704	0.961538	0.826923	0.377358	0.622642	1	0.735849	0.676558	22
BayesDel	0.611111	1	0.538462	0.744681	0.659574	0.622642	0.745098	0.591837	0.574468	0.574468	0.32	0.509434	0.711538	0.698113	0.833333	0.811321	0.803922	0.830189	0.591837	0.537037	0.75	0.596154	0.716981	0.90566	0.557692	0.679245	0.673646	26
SNAP2	0.796296	0.361702	0.384615	0.978723	0.829787	0.811321	0.529412	0.44898	0.553191	0.659574	0.52	0.641509	0.942308	0.886792	0.62963	0.207547	0.470588	0.924528	0.836735	0.796296	0.769231	0.865385	0.415094	0.811321	0.653846	0.735849	0.671549	26
MPC	0.814815		0.865385	0.510638					0.765957	0.851064	0.48	0.415094	0.980769	0.509434	0.277778	0.716981	0.647059	0.0566038	0.714286	0.537037		0.884615	0.490566	0.981132	0.961538	0.660377	0.656057	20
VEST4	0.814815	0.12766	0.653846	0.659574	0.808511	0.641509	0.666667	0.489796	0.680851	0.404255	0.6	0.339623	0.75	0.792453	0.814815	0.54717	0.823529	0.924528	0.734694	0.555556	0.403846	0.634615	0.433962	0.867925	0.346154	0.962264	0.633793	26
SIFT4G	0.518519	0.680851	0.903846	0.702128	0.723404	0.773585	0.54902	0.530612	0.638298	0.808511	0.84	0.830189	0.596154	0.566038	0.5	0.433962	0.627451	0.679245	0.653061	0.685185	0.576923	0.519231	0.377358	0.396226	0.692308	0.566038	0.629544	26
PhD_SNP	0.611111		0.673077			0.415094	0.705882	0.877551		0.617021	0.54	0.811321	0.634615	0.698113	0.518519	0.433962	0.333333	0.641509	0.897959	0.592593	0.903846	0.730769	0.320755	0.603774	0.576923	0.698113	0.628902	22
S3D-PROF	0.703704		0.596154			0.54717		0.44898			0.48	0.716981		0.622642	0.740741	0.339623	0.607843	0.867925		0.814815	0.75	0.461538	0.584906	0.698113	0.442308	0.509434	0.607382	18
VESPA	0.351852	0.702128	0.538462	0.468085	0.468085	0.698113	0.117647		0.468085	0.468085	0.82	0.622642	1	0.811321	0.648148	0.245283	0.980392	0.679245	0.693878	0.685185	0.865385	0.576923	0.283019	0.698113	0.576923	0.226415	0.587737	25
Eigen	0.648148	0.808511	0.711538	0.638298	0.531915	0.566038	0.588235	0.469388	0.744681		0.54	0.773585	0.653846	0.622642	0.592593	0.528302	0.54902	0.396226	0.489796	0.462963	0.326923	0.615385	0.54717	0.509434	0.596154	0.358491	0.570771	25
Envision	0.685185	0.468085	0.769231	0.617021	0.319149	0.849057	0.72549	0.755102	0.808511	0.680851	0.28	0.415094	0.384615	0.509434	0.648148	0.320755	0.27451	0.698113	0.408163	0.407407	0.653846	0.519231	0.716981	0.886792	0.153846	0.811321	0.567921	26
CONDEL	0.296296	0.553191	0.153846	0.595745	0.148936	0.226415	1	0.693878	0.340426	0.638298	0.74	0.924528	0.384615	0.339623	0.722222	0.679245	0.372549	0.716981	0.938776	0.666667	0.5	0.807692	0.849057	0.433962	0.461538	0.415094	0.561522	26
Polyphen2_HumVar	0.666667	0.12766	0.788462	0.553191	0.446809	0.924528	0.588235	0.387755	0.851064	0.829787	0.5	0.490566	0.519231	0.660377	0.555556	0.679245	0.568627	0.54717	0.510204	0.351852	0.153846	0.346154	0.660377	0.716981	0.653846	0.509434	0.561062	26
PROVEAN	0.759259	0.212766	0.365385	0.361702	0.489362	0.603774	0.431373	0.877551	0.489362	0.446809	0.72	0.339623	0.807692	0.528302	0.537037	0.528302	0.666667	0.509434	0.408163	0.592593	0.826923	0.423077	0.603774	0.509434	0.5	0.811321	0.551911	26
SNPs&GO3D	0.388889		0.711538			0.396226		0.22449			0.38	0.45283		0.566038	0.851852	0.603774	0.745098	0.0943396		0.574074	0.461538	0.480769	0.490566	0.754717	0.884615	0.566038	0.534855	18
MetaLR	0.296296	0.595745	0.403846	0.489362	0.425532	0.490566	0.764706	0.612245	0.255319	0.382979	0.28	0.811321	0.365385	0.358491	0.407407	0.981132	0.411765	0.603774	0.693878	0.388889	0.25	0.788462	0.90566	0.641509	0.730769	0.490566	0.531754	26
M-CAP	0.333333	0.87234	0.288462	0.723404	0.595745	0.792453	0.27451	0.755102	0.148936	0.361702	0.46	0.754717	0.115385	0.226415	0.314815	0.886792	0.72549	0.207547	0.877551	0.481481	0.634615	0.557692	0.886792	0.45283	0.711538	0.169811	0.523441	26
MetaSVM	0.425926	0.638298	0.480769	0.531915	0.212766	0.245283	0.882353	0.632653	0.297872	0.468085	0.36	0.792453	0.461538	0.433962	0.462963	0.962264	0.0588235	0.0943396	0.632653	0.314815	0.269231	0.961538	0.943396	0.679245	0.769231	0.415094	0.516441	26
PANTHER	0.5		0.846154			0.490566	0.490196	0.408163		0.319149	0.92	0.358491	0.557692	0.679245	0.259259	0.415094		0.471698	0.489796	0.425926	0.423077	0.692308	0.320755	0.169811	0.846154	0.603774	0.508919	21
Polyphen2_HumDiv	0.537037	0.148936	0.865385	0.574468	0.425532	0.849057	0.686275	0.306122	0.808511	0.787234	0.4	0.415094	0.326923	0.54717	0.425926	0.377358	0.45098	0.45283	0.489796	0.314815	0.173077	0.384615	0.54717	0.584906	0.557692	0.377358	0.492856	26
SIFT	0.425926	0.340426	0.519231	0.446809	0.787234	0.490566	0.45098	0.612245	0.553191	0.617021	0.7	0.301887	0.365385	0.471698	0.518519	0.490566	0.509804	0.358491	0.306122	0.537037	0.673077	0.346154	0.528302	0.377358	0.423077	0.603774	0.490572	26
MutPred	0.740741	0.638298	0.326923	0.255319	0.553191	0.301887	0.254902	0.510204	0.446809	0.510638	0.9	0.471698	0.769231	0.660377	0.333333	0.792453	0.490196	0.471698	0.469388	0.611111	0.288462	0.730769	0.226415	0.358491	0.326923	0.283019	0.489326	26
PAPI	0.518519		0.0192308			0.660377	0.392157	0.326531			0.64	0.358491	0.538462	0.415094	0.444444			0.365385		0.259259	0.557692	0.442308	0.641509	0.660377	0.461538		0.453022	17
CADD	0.388889	0.382979	0.730769	0.382979	0.638298	0.358491	0.352941	0.653061	0.595745	0.340426	0.58	0.245283	0.288462	0.396226	0.388889	0.358491	0.509804	0.358491	0.265306	0.37037	0.769231	0.365385	0.377358	0.320755	0.403846	0.264151	0.426409	26
MVP	0.296296	0.744681	0.461538	0.276596	0.531915	0.471698	0.372549	0.285714	0.276596	0.297872	0.18	0.735849	0.211538	0.45283	0.351852	0.924528	0.196078	0.735849	0.367347	0.444444	0.538462	0.326923	0.867925	0.188679	0.230769	0.150943	0.41998	26
PonP2	0.148148	0.425532	0.384615	0.425532	0.382979	0.471698	0.431373	0.346939	0.0638298	0.170213	0.48	0.188679	0.480769	0.264151	0.592593	0.301887	0.235294	0.339623	0.163265	0.314815	0.115385	0	0.811321	0.509434	0.365385	0.433962	0.340285	26
FathmmXF	0.351852	0.723404	0.192308	0.404255	0.361702	0.207547	0.313725	0.367347	0.382979		0.62	0.150943	0.557692	0.132075	0.296296	0.0188679	0.470588	0.283019	0.244898	0.148148	0.576923	0.192308	0.188679	0.301887	0.134615	0.320755	0.317713	25
LIST-S2	0.388889	0.382979		0.234043	0.340426	0.377358	0.235294	0.44898	0.446809	0.255319	0.84		0.0576923	0.301887	0.240741	0.264151	0.392157		0.326531	0.185185	0.192308	0.0961538		0.132075	0.269231	0.0943396	0.29557	22
phyloP	0.166667	0.510638	0.0769231	0.340426	0.255319	0.188679	0.176471	0.285714	0.319149	0.0212766	0.38	0.113208	0.442308	0.113208	0.166667	0.113208	0.352941	0.226415	0.183673	0.111111	0.423077	0.25	0.113208	0.245283	0	0.245283	0.223879	26
BLOSUM62	0.0740741	0.106383	0.730769	0.0638298	0.0425532	0.0754717	0.137255	0.346939	0.12766	0.276596	0.2	0.283019	0.288462	0.188679	0.222222	0.188679	0.0784314	0.150943	0.204082	0.203704	0.115385	0.269231	0.566038	0.0566038	0.307692	0.396226	0.219266	26
fathmm-MKL	0.185185	0.404255	0.25	0.297872	0.276596	0.169811	0.196078	0.204082	0.361702	0.0851064	0.22	0.132075	0.153846	0.169811	0.111111	0.528302	0.215686	0.264151	0.0408163	0.037037	0.423077	0.288462	0.0754717	0.207547	0.0576923	0.301887	0.217602	26
PrimateAI	0.240741	0.255319	0.230769	0.212766	0.297872	0.320755	0.0784314	0.0408163	0.234043	0.234043	0.1	0.169811	0.0192308	0.226415	0.333333	0.169811	0.254902	0.301887	0.346939	0.277778	0.211538	0.211538	0.264151	0.264151	0.192308	0.0566038	0.213306	26
DANN	0.203704	0.0851064	0.173077	0.0851064	0.106383	0.132075	0.215686	0.0816327	0.404255	0.12766	0.3	0.226415	0.0769231	0.245283	0.185185	0.226415	0.0980392	0.150943	0.102041	0.240741	0.0384615	0.173077	0.0188679	0.226415	0.211538	0.132075	0.164119	26
FATHMM	0	0.0212766	0.134615	0.0425532	0.0638298	0.0188679	0.0588235	0.0204082	0.0212766	0.212766	0	0.226415	0	0.0188679	0.0925926	0.981132	0.0196078	0.396226	0.285714	0.222222	0.25	0.230769	0.132075	0.0566038	0.269231	0.433962	0.161917	26
LRT	0.222222	0.297872	0	0.12766	0.234043	0.264151	0.0196078	0.204082	0.106383	0.0638298	0.08	0.0943396	0.192308	0.150943	0.148148	0.0566038	0.313725	0.207547	0.22449	0.0740741	0.346154	0.115385	0.150943	0.320755	0.0961538	0.0754717	0.161034	26
GERP++	0.0555556	0.234043	0.0576923	0.106383	0.191489	0.113208	0.333333	0.183673	0.212766	0.0425532	0.04	0.0566038	0.25	0.0754717	0.0185185	0.0377358	0.176471	0.115385	0.122449	0.0555556	0.0192308	0.134615	0.207547	0.0943396	0.115385	0.188679	0.124565	26
Grantham	0.037037	0.0425532	0.653846	0.0212766	0.0212766	0.0566038	0.0392157	0.122449	0.0425532	0.191489	0.18	0.245283	0.134615	0.0754717	0.0740741	0.0943396	0.0392157	0.113208	0.0204082	0.12963	0.0769231	0.153846	0.169811	0.0188679	0.269231	0.207547	0.12426	26
SiPhy	0.12963	0.276596	0.115385	0.170213	0.148936	0.0377358	0.294118	0	0.170213	0.148936	0.12	0.0188679	0.230769	0.0566038	0.037037	0.150943	0.117647	0.0576923	0.0816327	0.0185185	0	0.0769231	0.0943396	0.150943	0.0384615	0.113208	0.109821	26
GenoCanyon	0.111111	0.191489	0.0384615	0.148936	0.0851064	0.150943	0.156863	0.102041	0.0851064	0.106383	0.06	0.0754717	0.173077	0.0377358	0.0555556	0.0754717	0.156863	0.0377358	0.142857	0.166667	0.326923	0.0384615	0.0377358	0.0566038	0.173077	0.0188679	0.108059	26
phastCons	0.0925926	0.170213	0.0961538	0.191489	0.170213	0.0943396	0.0980392	0.142857	0.191489	0	0.14	0	0.0961538	0.0188679	0.12963	0.132075	0.137255	0.169811	0.0612245	0	0.0769231	0.0192308	0.0566038	0.113208	0.0192308	0.0377358	0.094436	26
fitCons	0.0185185	0	0.211538	0	0	0	0	0.0612245	0		0.82	0.0377358	0.0384615	0.264151	0	0	0	0.02	0	0.0925926	0.115385	0.0576923	0	0	0.0769231	0	0.0725689	25
