## Supplementary material for "Updated benchmarking of variant effect predictors using deep mutational scanning": Table S6

### Sheet: old_rankscores_median
VEP	Rank Score	CV	StD	Protein number
ESM-1v	0.867538	0.186319	0.161639	25
MTBAN	0.863942	0.15998	0.138214	18
DeepSequence	0.844566	0.189413	0.159972	25
EVE	0.834162	0.23045	0.192232	18
VARITY_R	0.832859	0.170363	0.141889	26
EVmutation_epistatic	0.825237	0.216837	0.178942	25
VARITY_ER	0.81612	0.186934	0.152561	26
EVmutation_independent	0.807813	0.204908	0.165527	25
MetaRNN	0.784365	0.19747	0.154888	26
SuSPect	0.76282	0.228323	0.174169	26
REVEL	0.760041	0.236516	0.179761	26
SNAP2	0.758505	0.236297	0.179232	26
MutationAssessor	0.757808	0.183132	0.138779	25
ClinPred	0.755591	0.210263	0.158873	26
BayesDel	0.743885	0.222884	0.1658	26
DEOGEN2	0.739689	0.282649	0.209072	26
SNPs&GO	0.739395	0.20106	0.148663	22
SIFT4G	0.73002	0.194533	0.142013	26
VESPA	0.728294	0.220035	0.16025	25
VEST4	0.724392	0.235613	0.170676	26
S3D-PROF	0.707422	0.212383	0.150244	18
MPC	0.703978	0.341635	0.240503	20
Eigen	0.703659	0.215886	0.15191	25
PROVEAN	0.701577	0.166993	0.117159	26
Polyphen2_HumVar	0.696137	0.236677	0.16476	26
PhD_SNP	0.690762	0.199863	0.138058	22
MetaLR	0.677547	0.276249	0.187172	26
MutPred	0.672098	0.237639	0.159717	26
CONDEL	0.669238	0.261487	0.174997	26
Polyphen2_HumDiv	0.663868	0.263682	0.17505	26
Envision	0.659126	0.318773	0.210111	26
SNPs&GO3D	0.65862	0.258289	0.170114	18
MetaSVM	0.650001	0.303741	0.197432	26
M-CAP	0.645204	0.320972	0.207093	26
SIFT	0.638918	0.208369	0.133131	26
PANTHER	0.635906	0.383357	0.243779	21
CADD	0.625705	0.221878	0.13883	26
PAPI	0.612644	0.35498	0.217476	17
MVP	0.599761	0.312978	0.187712	26
FathmmXF	0.506715	0.460479	0.233332	25
LIST-S2	0.499798	0.387953	0.193898	22
PonP2	0.486136	0.4807	0.233686	26
PrimateAI	0.423109	0.492956	0.208574	26
phyloP	0.407525	0.577627	0.235398	26
fathmm-MKL	0.403541	0.577979	0.233238	26
BLOSUM62	0.385256	0.499105	0.192283	26
DANN	0.363528	0.48665	0.176911	26
LRT	0.357794	0.621948	0.222529	26
FATHMM	0.331391	0.743957	0.246541	26
GERP++	0.304408	0.656749	0.19992	26
GenoCanyon	0.279734	0.646329	0.1808	26
SiPhy	0.278035	0.758879	0.210995	26
phastCons	0.261961	0.788701	0.206609	26
Grantham	0.239901	0.650548	0.156067	26
fitCons	0.0890609	1.8787	0.167319	25
