## Supplementary material for "Updated benchmarking of variant effect predictors using deep mutational scanning": Table S7

### Sheet: new_rankscores_median
VEP	ADRB2	CASP3	CASP7	CCR5	CXCR4	CYP2C9	HMGCR	HRAS	LDLRAP1	MAPK1	MSH2	NUDT15	P53	PDE3A	SNCA	VKORC1	meanscore	proteins
EVE	0.962963	0.957447	1	0.941176				0.943396	0.826923		0.944444	0.941176	0.90566		0.5	0.943396	0.896962	11
ESM-1v	1	1	0.957447	0.882353		1	0.64	0.641509	0.442308	0.830189	0.962963	1	0.811321	1	0.961538	0.981132	0.874051	15
DeepSequence	0.925926	0.93617	0.978723	0.862745	0.959184	0.893617		0.867925	0.865385	0.90566	0.888889	0.960784	0.981132	0.55102	0.576923	0.90566	0.87065	15
VARITY_R	0.518519	0.851064	0.87234	0.509804	0.918367	0.957447	1	0.660377	0.961538	1	0.962963	0.901961	0.943396	0.897959	1	0.792453	0.859262	16
VARITY_ER	0.444444	0.893617	0.914894	0.803922	0.836735	0.914894	0.98	0.566038	0.923077	0.981132	0.888889	0.882353	0.924528	0.77551	0.961538	0.849057	0.846289	16
EVmutation_epistatic	0.981481	0.829787	0.851064	0.705882	1	0.851064		0.886792	0.596154	0.924528	1	0.921569	0.603774	0.408163	0.5	0.943396	0.800244	15
EVmutation_independent	0.759259	0.680851	0.702128	0.921569	0.979592	0.574468		0.981132	0.884615	0.830189	0.777778	0.607843	1	0.653061	0.615385	0.981132	0.7966	15
SuSPect	0.814815	0.319149	0.680851	0.705882	0.816327	0.787234	0.78	0.698113	0.903846	0.943396	0.796296	0.764706	0.830189	0.979592	0.807692	0.792453	0.776284	16
MetaRNN	0.87037	0.765957	0.93617	0.607843	0.55102	0.787234	0.82	0.54717	0.75	0.962264	0.796296	0.843137	0.754717	0.857143	0.692308	0.773585	0.769701	16
MTBAN	0.944444		0.723404	0.960784		0.893617	0.64	0.90566	0.615385	0.811321	0.240741		0.566038			0.867925	0.742665	11
ClinPred	0.888889	0.808511	0.617021	0.823529	0.77551	0.659574	0.7	0.641509	0.673077	0.849057	0.648148	0.784314	0.622642	0.795918	0.865385	0.471698	0.726549	16
SNPs&GO	0.722222			0.607843	0.857143		0.9	0.622642	0.730769	0.754717	0.944444	0.294118	0.415094	0.816327	0.961538	0.735849	0.720208	13
SNAP2	0.796296	0.978723	0.829787	0.529412	0.44898	0.553191	0.52	0.641509	0.942308	0.886792	0.62963	0.470588	0.924528	0.836735	0.769231	0.735849	0.718348	16
MutationAssessor	0.555556	0.914894	0.531915	0.960784	0.795918	0.978723	0.82	1	0.615385	0.377358	0.703704	0.666667	0.584906	0.755102	0.615385	0.603774	0.717504	16
VEST4	0.814815	0.659574	0.808511	0.666667	0.489796	0.680851	0.6	0.339623	0.75	0.792453	0.814815	0.823529	0.924528	0.734694	0.403846	0.962264	0.704123	16
REVEL	0.648148	0.87234	0.893617	0.627451	0.714286	0.510638	0.42	0.528302	0.826923	0.716981	0.851852	0.862745	0.698113	0.571429	0.884615	0.603774	0.701951	16
DEOGEN2	0.907407	0.787234	0.765957	0.72549	0.938776	0.723404	0.04	0.962264	0.326923	0.320755	0.611111	0.686275	0.792453	0.918367	0.730769	0.830189	0.691711	16
PhD_SNP	0.611111			0.705882	0.877551		0.54	0.811321	0.634615	0.698113	0.518519	0.333333	0.641509	0.897959	0.903846	0.698113	0.682452	13
BayesDel	0.611111	0.744681	0.659574	0.745098	0.591837	0.574468	0.32	0.509434	0.711538	0.698113	0.833333	0.803922	0.830189	0.591837	0.75	0.679245	0.665899	16
S3D-PROF	0.703704				0.44898		0.48	0.716981		0.622642	0.740741	0.607843	0.867925		0.75	0.509434	0.644825	10
SIFT4G	0.518519	0.702128	0.723404	0.54902	0.530612	0.638298	0.84	0.830189	0.596154	0.566038	0.5	0.627451	0.679245	0.653061	0.576923	0.566038	0.631067	16
VESPA	0.351852	0.468085	0.468085	0.117647		0.468085	0.82	0.622642	1	0.811321	0.648148	0.980392	0.679245	0.693878	0.865385	0.226415	0.614745	15
PROVEAN	0.759259	0.361702	0.489362	0.431373	0.877551	0.489362	0.72	0.339623	0.807692	0.528302	0.537037	0.666667	0.509434	0.408163	0.826923	0.811321	0.597736	16
CONDEL	0.296296	0.595745	0.148936	1	0.693878	0.340426	0.74	0.924528	0.384615	0.339623	0.722222	0.372549	0.716981	0.938776	0.5	0.415094	0.570604	16
MPC	0.814815	0.510638				0.765957	0.48	0.415094	0.980769	0.509434	0.277778	0.647059	0.0566038	0.714286		0.660377	0.569401	12
Envision	0.685185	0.617021	0.319149	0.72549	0.755102	0.808511	0.28	0.415094	0.384615	0.509434	0.648148	0.27451	0.698113	0.408163	0.653846	0.811321	0.562106	16
Eigen	0.648148	0.638298	0.531915	0.588235	0.469388	0.744681	0.54	0.773585	0.653846	0.622642	0.592593	0.54902	0.396226	0.489796	0.326923	0.358491	0.557737	16
Polyphen2_HumVar	0.666667	0.553191	0.446809	0.588235	0.387755	0.851064	0.5	0.490566	0.519231	0.660377	0.555556	0.568627	0.54717	0.510204	0.153846	0.509434	0.531796	16
PANTHER	0.5			0.490196	0.408163		0.92	0.358491	0.557692	0.679245	0.259259		0.471698	0.489796	0.423077	0.603774	0.513449	12
SIFT	0.425926	0.446809	0.787234	0.45098	0.612245	0.553191	0.7	0.301887	0.365385	0.471698	0.518519	0.509804	0.358491	0.306122	0.673077	0.603774	0.505321	16
MutPred	0.740741	0.255319	0.553191	0.254902	0.510204	0.446809	0.9	0.471698	0.769231	0.660377	0.333333	0.490196	0.471698	0.469388	0.288462	0.283019	0.49366	16
SNPs&GO3D	0.388889				0.22449		0.38	0.45283		0.566038	0.851852	0.745098	0.0943396		0.461538	0.566038	0.473111	10
MetaLR	0.296296	0.489362	0.425532	0.764706	0.612245	0.255319	0.28	0.811321	0.365385	0.358491	0.407407	0.411765	0.603774	0.693878	0.25	0.490566	0.469753	16
Polyphen2_HumDiv	0.537037	0.574468	0.425532	0.686275	0.306122	0.808511	0.4	0.415094	0.326923	0.54717	0.425926	0.45098	0.45283	0.489796	0.173077	0.377358	0.462319	16
M-CAP	0.333333	0.723404	0.595745	0.27451	0.755102	0.148936	0.46	0.754717	0.115385	0.226415	0.314815	0.72549	0.207547	0.877551	0.634615	0.169811	0.457336	16
PAPI	0.518519			0.392157	0.326531		0.64	0.358491	0.538462	0.415094	0.444444		0.365385		0.557692		0.455677	10
CADD	0.388889	0.382979	0.638298	0.352941	0.653061	0.595745	0.58	0.245283	0.288462	0.396226	0.388889	0.509804	0.358491	0.265306	0.769231	0.264151	0.44236	16
MetaSVM	0.425926	0.531915	0.212766	0.882353	0.632653	0.297872	0.36	0.792453	0.461538	0.433962	0.462963	0.0588235	0.0943396	0.632653	0.269231	0.415094	0.435284	16
MVP	0.296296	0.276596	0.531915	0.372549	0.285714	0.276596	0.18	0.735849	0.211538	0.45283	0.351852	0.196078	0.735849	0.367347	0.538462	0.150943	0.372526	16
FathmmXF	0.351852	0.404255	0.361702	0.313725	0.367347	0.382979	0.62	0.150943	0.557692	0.132075	0.296296	0.470588	0.283019	0.244898	0.576923	0.320755	0.364691	16
LIST-S2	0.388889	0.234043	0.340426	0.235294	0.44898	0.446809	0.84		0.0576923	0.301887	0.240741	0.392157		0.326531	0.192308	0.0943396	0.324292	14
PonP2	0.148148	0.425532	0.382979	0.431373	0.346939	0.0638298	0.48	0.188679	0.480769	0.264151	0.592593	0.235294	0.339623	0.163265	0.115385	0.433962	0.318283	16
phyloP	0.166667	0.340426	0.255319	0.176471	0.285714	0.319149	0.38	0.113208	0.442308	0.113208	0.166667	0.352941	0.226415	0.183673	0.423077	0.245283	0.261908	16
fathmm-MKL	0.185185	0.297872	0.276596	0.196078	0.204082	0.361702	0.22	0.132075	0.153846	0.169811	0.111111	0.215686	0.264151	0.0408163	0.423077	0.301887	0.222124	16
PrimateAI	0.240741	0.212766	0.297872	0.0784314	0.0408163	0.234043	0.1	0.169811	0.0192308	0.226415	0.333333	0.254902	0.301887	0.346939	0.211538	0.0566038	0.195333	16
BLOSUM62	0.0740741	0.0638298	0.0425532	0.137255	0.346939	0.12766	0.2	0.283019	0.288462	0.188679	0.222222	0.0784314	0.150943	0.204082	0.115385	0.396226	0.182485	16
LRT	0.222222	0.12766	0.234043	0.0196078	0.204082	0.106383	0.08	0.0943396	0.192308	0.150943	0.148148	0.313725	0.207547	0.22449	0.346154	0.0754717	0.171695	16
DANN	0.203704	0.0851064	0.106383	0.215686	0.0816327	0.404255	0.3	0.226415	0.0769231	0.245283	0.185185	0.0980392	0.150943	0.102041	0.0384615	0.132075	0.165758	16
GERP++	0.0555556	0.106383	0.191489	0.333333	0.183673	0.212766	0.04	0.0566038	0.25	0.0754717	0.0185185	0.176471	0.115385	0.122449	0.0192308	0.188679	0.134126	16
FATHMM	0	0.0425532	0.0638298	0.0588235	0.0204082	0.0212766	0	0.226415	0	0.0188679	0.0925926	0.0196078	0.396226	0.285714	0.25	0.433962	0.120642	16
GenoCanyon	0.111111	0.148936	0.0851064	0.156863	0.102041	0.0851064	0.06	0.0754717	0.173077	0.0377358	0.0555556	0.156863	0.0377358	0.142857	0.326923	0.0188679	0.110891	16
phastCons	0.0925926	0.191489	0.170213	0.0980392	0.142857	0.191489	0.14	0	0.0961538	0.0188679	0.12963	0.137255	0.169811	0.0612245	0.0769231	0.0377358	0.109643	16
SiPhy	0.12963	0.170213	0.148936	0.294118	0	0.170213	0.12	0.0188679	0.230769	0.0566038	0.037037	0.117647	0.0576923	0.0816327	0	0.113208	0.10916	16
Grantham	0.037037	0.0212766	0.0212766	0.0392157	0.122449	0.0425532	0.18	0.245283	0.134615	0.0754717	0.0740741	0.0392157	0.113208	0.0204082	0.0769231	0.207547	0.0906596	16
fitCons	0.0185185	0	0	0	0.0612245	0	0.82	0.0377358	0.0384615	0.264151	0	0	0.02	0	0.115385	0	0.0859672	16
