## Supplementary material for "Updated benchmarking of variant effect predictors using deep mutational scanning": Table S8

### Sheet: Sheet1
Protein	Pathogenic variants	Putatively benign variants
BRCA1	495	627
CALM1	37	32
CBS	137	246
CCR5	17	237
CYP2C9	57	364
HRAS	37	78
MAPK1	10	49
MSH2	312	549
MTHFR	92	311
P53	430	132
PDE3A	11	623
PTEN	277	65
SNCA	11	63
TPK1	14	119
TPMT	29	110
VKORC1	27	91
