## Supplementary material for "Updated benchmarking of variant effect predictors using deep mutational scanning": Table S9

### Sheet: Sheet1
VEP / DMS	CCR5 AP	CYP2C9 AP	HRAS AP	MAPK1 AP	MTHFR AP	SNCA AP	TPK1 AP	TPMT AP	VKORC1 AP
BayesDel	0.0807208	0.124127	0.733105	0.423159	0.495793	0.338557	0.229075	0.307746	0.577652
BLOSUM62	0.069759	0.146441	0.35902	0.210284	0.331222	0.154187	0.1348	0.236565	0.294693
CADD	0.144275	0.137351	0.336596	0.302563	0.434933	0.260588	0.201999	0.264979	0.4989
ClinPred	0.0794124	0.148067	0.733972	0.726779	0.496346	0.264526	0.264187	0.246771	0.403387
CONDEL	0.0703913	0.176134	0.607762	0.469659	0.395495	0.245871	0.301124	0.289926	0.450166
DANN	0.132987	0.208466	0.438777	0.357733	0.420381	0.282292	0.193311	0.409508	0.310601
DeepSequence	0.0982772	0.141713	0.677619	0.428345	0.431033	0.335918	0.296517	0.358085	0.39052
DEOGEN2	0.0806064	0.184109	0.566313	0.401406	0.383267	0.204343	0.238944	0.344733	0.396977
DMS							0.300726	0.312647
DMS_100_A222V					0.334184
DMS_100_WT					0.339328
DMS_12_A222V					0.329497
DMS_12_WT					0.339515
DMS_200_A222V					0.335514
DMS_200_WT					0.324712
DMS_25_A222V					0.327663
DMS_25_WT					0.323321
DMS_Ab2D7	0.0976952
DMS_abundance		0.149586
DMS_activity		0.174565
DMS_attenuated			0.871682
DMS_BrefeldinA						0.251029
DMS_DOX				0.412398
DMS_expression	0.089164					0.315716
DMS_flipped							0.107885
DMS_g12v			0.44494
DMS_gp120	0.104923
DMS_Miconazole						0.270431
DMS_norm						0.261227
DMS_regulated			0.583229
DMS_SCH				0.307252
DMS_unregulated			0.61124
DMS_VAMP									0.301803
DMS_VRT				0.348564
Eigen	0.12851	0.141488	0.505908	0.508996	0.42729	0.40495	0.194778	0.295236	0.554018
Envision	0.106884	0.165926	0.484938	0.609827	0.397568	0.21278	0.166444	0.333611	0.38844
ESM-1v	0.103866	0.147527	0.645134	0.387554	0.418686	0.360617	0.3102	0.319361	0.467075
EVE	0.101042		0.571598		0.428297	0.304797	0.305234		0.411319
EVmutation_epistatic	0.0826087	0.165605	0.510246	0.521041	0.44676	0.347537	0.333676	0.318057	0.436708
EVmutation_independent	0.0798083	0.190554	0.547492	0.255544	0.415488	0.32829	0.304472	0.354219	0.427526
FATHMM	0.0737604	0.164599	0.712893	0.309334	0.351963	0.218113	0.184764	0.271505	0.365703
fathmm-MKL	0.165603	0.139395	0.449522	0.236141	0.296604	0.303459	0.201637	0.230788	0.47806
FathmmXF	0.128749	0.12506	0.441439	0.299467	0.366612	0.336074	0.173902	0.239613	0.536423
fitCons	0.101496	0.133764	0.478724	0.133324	0.234038	0.141427	0.145979	0.222228	0.291667
GenoCanyon	0.11889	0.127013	0.428045	0.25641	0.283525	0.274481	0.128753	0.223501	0.290295
GERP++	0.077816	0.1315	0.39974	0.218913	0.295155	0.191611	0.130634	0.253512	0.356018
Grantham	0.0880384	0.120822	0.388377	0.213942	0.312272	0.150036	0.174822	0.270212	0.310945
LIST-S2	0.09634	0.156251		0.611016	0.340461	0.46753		0.262321	0.372216
LRT	0.134994	0.175032	0.44439	0.227273	0.271304	0.270881	0.142394	0.276854	0.420881
M-CAP	0.0807408	0.166031	0.564286	0.34433	0.443581	0.459217	0.246559	0.50328	0.398106
MetaLR	0.0691915	0.140446	0.645561	0.445705	0.39774	0.337851	0.205743	0.298189	0.515269
MetaRNN	0.0655158	0.152339	0.730307	0.374065	0.511555	0.351504	0.238681	0.290835	0.551998
MetaSVM	0.0818739	0.144068	0.67314	0.499414	0.400172	0.304729	0.181424	0.308091	0.499295
MPC		0.222034	0.402422	0.422715	0.438162		0.204131	0.325963	0.336026
MTBAN	0.0812781	0.193467	0.618885		0.497433		0.272793	0.311762	0.338648
MutationAssessor	0.0791533	0.163246	0.604115	0.565927	0.398499	0.171301	0.207282	0.284624	0.416768
MutPred		0.214	0.787519		0.558451	0.361879	0.262012	0.387303	0.649619
MVP	0.0693746	0.132728	0.626688	0.395761	0.387094	0.315554	0.158296	0.302596	0.296584
PANTHER	0.135672		0.754396		0.450176	0.18728	0.257319	0.221347	0.441955
PAPI	0.0873974		0.420264	0.310088		0.229039	0.260977	0.290727
phastCons	0.083661	0.128088	0.356598	0.178571	0.256725	0.147598	0.13385	0.235948	0.345154
PhD_SNP	0.0981701		0.675536	0.342478	0.452853	0.220336	0.193763	0.30323	0.418441
phyloP	0.13995	0.130282	0.596847	0.494223	0.299764	0.30974	0.217336	0.228676	0.396249
Polyphen2_HumDiv	0.0890833	0.16819	0.358547	0.429331	0.379811	0.244846	0.21327	0.281417	0.372039
Polyphen2_HumVar	0.0885481	0.166865	0.43714	0.337806	0.385521	0.239201	0.25832	0.265119	0.406267
PonP2	0.0832381	0.178338	0.562663	0.468558	0.420852	0.174136	0.187856	0.414804	0.38944
PrimateAI	0.0985658	0.146724	0.625563	0.263312	0.366119	0.233688	0.187334	0.27833	0.367421
PROVEAN	0.10689	0.150786	0.520029	0.325491	0.433801	0.202276	0.261264	0.250729	0.451028
REVEL	0.0890761	0.150819	0.607987	0.465792	0.454153	0.272768	0.239713	0.33979	0.6696
S3D-PROF			0.490487	0.40969	0.427566	0.34064	0.154158	0.368613	0.393956
SIFT	0.0892509	0.140457	0.521156	0.362626	0.354132	0.207556	0.229162	0.264481	0.375437
SIFT4G	0.0967731	0.133042	0.548039	0.423476	0.384683	0.274974	0.189515	0.267233	0.462707
SiPhy	0.135343	0.130188	0.411839	0.221643	0.308186	0.219108	0.11995	0.219341	0.384766
SNAP2	0.101724	0.176089	0.594883	0.27627	0.346367	0.265292	0.218317	0.372635	0.566
SNPs&GO	0.183795		0.747819	0.318246	0.475202	0.165417	0.216535	0.236043	0.389936
SNPs&GO3D			0.654708	0.40059	0.451136	0.2899	0.177723	0.34724	0.479115
SuSPect	0.0780823	0.153368	0.645534	0.370805	0.401543	0.31933	0.423198	0.383911	0.372744
VARITY_ER	0.103705	0.127505	0.490824	0.35768	0.471035	0.251385	0.292935	0.296407	0.473139
VARITY_R	0.125577	0.134993	0.451563	0.389648	0.476251	0.261329	0.315089	0.287755	0.449265
VESPA	0.0981394	0.172052	0.835607	0.271863	0.414254	0.194445	0.198629	0.364571	0.391595
VEST4	0.0963562	0.172236	0.559677	0.297981	0.479737	0.266024	0.31125	0.309096	0.387963
